# Unique evolutionary radiation of odorant receptors in birds

**DOI:** 10.1101/2025.11.14.688425

**Authors:** Robert J. Driver, Mona A. Marie, Victoria J. Ko, Priyanka Meesa, Wanting Sun, Renee J. Li, Michael S. Brewer, Hsiu-Yi Lu, Kevin F. P. Bennett, Marco Sollitto, Giulio Formenti, Ichie Ojiro, Nivritti E. Mantha, Hiroaki Matsunami, Christopher N. Balakrishnan

## Abstract

Odorant receptors (ORs) form among the largest gene families in vertebrates; most mammals have hundreds of intact OR genes. Although birds display diverse behavior and ecology, they were long thought to rely minimally on olfaction. We reexamine this idea by using genomic data to uncover diverse and variable OR repertoires in birds, including the nocturnal kiwi (*Apteryx mantelli*), which possesses the largest number of ORs known (3,750). We reveal that widespread gene conversion is shaping the evolution of bird ORs, reflecting a novel mechanism for generating functional diversity. We show that ORs are expressed in avian olfactory sensory neurons and show responses to defined, ecologically relevant odorants. Our results demonstrate the importance and functional mechanisms underlying olfaction in birds.

---

In 1834, Charles Darwin tested if birds could smell by hiding a piece of meat in a folded white paper. When Darwin showed the folded paper to vultures, they showed no interest in the concealed meat. However, when the paper was torn open and the food was revealed, the vultures began to flap and peck excitedly. Darwin wrote that “it would have been quite impossible to have deceive[d] a dog [in this way] (*1*).” This observation aligned with other early studies concluding that olfactory signals were of limited use to birds (*1–3*). In modern times, behavioral work in birds has demonstrated promising roles for olfaction in foraging, locating nest sites, seed caching behavior, and species recognition, among other behaviors (*4–7*). Additionally, specific bird species rely on olfaction for foraging, including the turkey vulture (*Cathartes aura*) and many seabirds (order Procellariiformes) (*8*, *9*). However, how the bird olfactory system functions at the molecular or cellular level remains largely unexplored.

In vertebrates, odors are primarily detected with odorant receptors (ORs), a gene family of G protein-coupled receptors expressed in the olfactory sensory neurons (OSNs) of the olfactory epithelium (*10*, *11*). To accommodate the incredible variety of odorants in nature, ORs constitute one of the largest gene families in vertebrates, for example, there are more than 2,000 OR genes in elephants (*12*, *13*). Early studies using Southern blot and PCR suggested that some birds may possess hundreds of ORs (*14*). We found that genomic OR repertoires in long read assemblies of three bird species ranged from 50 to over 350 intact ORs per species, substantially increasing the number of known ORs in birds (*15*). Therefore long read assemblies provide a unique opportunity to accurately survey ORs across the avian tree of life.

Despite the potential importance of olfaction in bird behavior and ecology, there is little understanding of the evolutionary diversification and expression of ORs, and no information regarding avian OR response properties. Here, we aimed to test whether bird ORs are functional in the avian olfactory system and to reevaluate the historical view that olfaction is largely irrelevant to bird life history. First, using long read, publicly available assemblies (a majority from the Vertebrate Genomes Project Phase I, *16*) we document patterns of OR diversity across the avian tree of life and the evolutionary processes underlying this diversity. We then localized OSNs in chicken (*Gallus gallus*) olfactory epithelium, and analyzed the extent to which individual OR expression was localized to the OSNs. Finally, we determined that bird ORs and OSNs are capable of responding to odor, and identified specific odorants that trigger responses.
