## Supplementary material for "Unique evolutionary radiation of odorant receptors in birds": DataS2_accession.list.txt

Acanthisitta_chloris	GCA_016904835.1_bAcaChl1.pri_genomic.fna	GCA_016904835.1
Acanthiza_pusilla	GCA_036630365.1_ASM3663036v1_genomic.fna	GCA_036630365.1
Acanthornis_magna	GCA_036785705.1_bAcamag1.pri.20230524.fasta_genomic.fna	GCA_036785705.1
Accipiter_gentilis	GCF_929443795.1_bAccGen1.1_genomic.fna	GCF_929443795.1
Acridotheres_tristis	GCA_027559615.1_bAcrTri1.pri_genomic.fna	GCA_027559615.1
Acrocephalus_scirpaceus	GCA_910950805.1_RW_assembly_genomic.fna	GCA_910950805.1
Aegotheles_albertisi	GCA_039906465.1_bAegAlb1.hap2_genomic.fna	GCA_039906465.1
Agelaius_phoeniceus	GCA_020745825.1_ASM2074582v1_genomic.fna	GCA_020745825.1
Agelaius_tricolor	GCA_023055355.1_bAgeTri1.0.p_genomic.fna	GCA_023055355.1
Alectoris_magna	GCA_030625065.1_ASM3062506v1_genomic.fna	GCA_030625065.1
Alectoris_rufa	GCA_038994595.1_ASM3899459v1_genomic.fna	GCA_038994595.1
Amazona_ochrocephala	GCA_039720435.1_bAmaOch1.hap1_genomic.fna	GCA_039720435.1
Ammospiza_caudacuta	GCF_027887145.1_bAmmCau1.pri_genomic.fna	GCF_027887145.1
Ammospiza_maritima	GCA_036010785.1_bAmmMar1.pri_genomic.fna	GCA_036010785.1
Ammospiza_nelsoni	GCF_027579445.1_bAmmNel1.pri_genomic.fna	GCF_027579445.1
Anas_platyrhynchos	GCA_017639285.1_CAU_Pekin_2.0_genomic.fna	GCA_017639285.1
Anomalospiza_imberbis	GCF_031753505.1_ASM3175350v1_genomic.fna	GCF_031753505.1
Aphelocoma_coerulescens	GCF_041296385.1_UR_Acoe_1.0_genomic.fna	GCF_041296385.1
Apteryx_mantelli	GCF_036417845.1_bAptMan1.hap1_genomic.fna	GCF_036417845.1
Apus_apus	GCF_020740795.1_bApuApu2.pri.cur_genomic.fna	GCF_020740795.1
Aquila_chrysaetos	GCF_900496995.4_bAquChr1.4_genomic.fna	GCF_900496995.4
Ara_ararauna	GCA_028858755.1_bAraAra1.hap1_genomic.fna	GCA_028858755.1
Ara_glaucogularis	GCA_922020495.1_ORGONE_03_genomic.fna	GCA_922020495.1
Ara_rubrogenys	GCA_917880015.2_bAraRub1_ORGONE04_genomic.fna	GCA_917880015.2
Archilochus_colubris	GCA_023079485.1_ASM2307948v1_genomic.fna	GCA_023079485.1
Artemisiospiza_belli	GCA_021963965.1_bArtBel1.0.p_genomic.fna	GCA_021963965.1
Aythya_baeri	GCA_026413565.1_ASM2641356v1_genomic.fna	GCA_026413565.1
Aythya_ferina	GCA_042478095.1_ASM4247809v1_genomic.fna	GCA_042478095.1
Aythya_fuligula	GCF_009819795.1_bAytFul2.pri_genomic.fna	GCF_009819795.1
Aythya_marila	GCA_029042245.1_ASM2904224v1_genomic.fna	GCA_029042245.1
Balearica_regulorum	GCA_011004875.1_bBalReg1.pri_genomic.fna	GCA_011004875.1
Bucorvus_abyssinicus	GCA_009769605.1_bBucAby1.pri_genomic.fna	GCA_009769605.1
Buteo_regalis	GCA_037951015.1_bButReg1_p1.0_genomic.fna	GCA_037951015.1
Caloenas_nicobarica	GCF_036013445.1_bCalNic1.hap1_genomic.fna	GCF_036013445.1
Calypte_anna	GCF_003957555.1_bCalAnn1_v1.p_genomic.fna	GCF_003957555.1
Camarhynchus_parvulus	GCF_901933205.1_STF_HiC_genomic.fna	GCF_901933205.1
Caprimulgus_europaeus	GCA_907165065.1_bCapEur3.1_genomic.fna	GCA_907165065.1
Cariama_cristata	GCA_009819825.1_bCarCri1.pri_genomic.fna	GCA_009819825.1
Charadrius_nivosus	GCA_043789995.1_bChaNiv1.0.p_genomic.fna	GCA_043789995.1
Chiroxiphia_lanceolata	GCA_009829145.1_bChiLan1.pri_genomic.fna	GCA_009829145.1
Chlamydotis_macqueenii	GCA_036417535.1_bChlMac1.mat_genomic.fna	GCA_036417535.1
Chroicocephalus_ridibundus	GCA_030820635.1_KIZ_Lrid_1.0_genomic.fna	GCA_030820635.1
Chrysolophus_pictus	GCA_037305975.1_CPswu_hap2_genomic.fna	GCA_037305975.1
Ciconia_boyciana	GCA_034638445.1_ASM3463844v1_genomic.fna	GCA_034638445.1
Ciconia_maguari	GCA_017639555.1_bCicMag1.pri_genomic.fna	GCA_017639555.1
Colius_striatus	GCA_028858725.1_bColStr4.hap1_genomic.fna	GCA_028858725.1
Columba_guinea	GCA_032206185.1_C.guinea_mat1.0_genomic.fna	GCA_032206185.1
Columba_livia	GCA_028654425.1_ASM2865442v1_genomic.fna	GCA_028654425.1
Corvus_corone	GCA_002023255.2_ASM202325v2_genomic.fna	GCA_002023255.2
Corvus_hawaiiensis	GCA_003402825.1_Coha_1.0_genomic.fna	GCA_003402825.1
Corvus_monedula	GCA_013407035.1_ASM1340703v1_genomic.fna	GCA_013407035.1
Corvus_moneduloides	GCA_009650955.1_bCorMon1.pri_genomic.fna	GCA_009650955.1
Cuculus_canorus	GCA_017976375.1_bCucCan1.pri_genomic.fna	GCA_017976375.1
Cyanistes_caeruleus	GCA_030015615.1_cyaCae_Pacbio_Achrs_GRC_genomic.fna	GCA_030015615.1
Cygnus_atratus	GCA_013377495.1_Cygnus_atratus_primary_v1.0_genomic.fna	GCA_013377495.1
Cygnus_olor	GCA_009769625.2_bCygOlo1.pri.v2_genomic.fna	GCA_009769625.2
Delichon_dasypus	GCA_037837765.1_ASM3783776v1_genomic.fna	GCA_037837765.1
Diglossa_brunneiventris	GCA_019023105.1_LSU_DiBr_2.0_genomic.fna	GCA_019023105.1
Dromaius_novaehollandiae	GCA_016128335.1_ZJU1.0_genomic.fna	GCA_016128335.1
Falco_biarmicus	GCA_023638135.1_bFalBia1.pri_genomic.fna	GCA_023638135.1
Falco_cherrug	GCA_023634085.1_bFalChe1.pri_genomic.fna	GCA_023634085.1
Falco_naumanni	GCA_017639655.1_bFalNau1.pat_genomic.fna	GCA_017639655.1
Falco_peregrinus	GCA_023634155.1_bFalPer1.pri_genomic.fna	GCA_023634155.1
Falco_rusticolus	GCA_015220075.1_bFalRus1.pri_genomic.fna	GCA_015220075.1
Fulvetta_ruficapilla	GCA_042477295.1_Fruf_v1_genomic.fna	GCA_042477295.1
Gallus_gallus	GCA_024206055.2_GGswu_genomic.fna	GCA_024206055.2
Gavia_stellata	GCA_030936125.1_bGavSte3.hap1_genomic.fna	GCA_030936125.1
Grus_americana	GCA_028858705.1_bGruAme1.mat_genomic.fna	GCA_028858705.1
Grus_nigricollis	GCA_004360235.1_ASM436023v1_genomic.fna	GCA_004360235.1
Gymnogyps_californianus	GCA_018139145.1_ASM1813914v1_genomic.fna	GCA_018139145.1
Gypaetus_barbatus	GCA_028022735.1_bGypBar2.pri_genomic.fna	GCA_028022735.1
Gyps_africanus	GCA_041146555.1_Meer_Gafri1_1_genomic.fna	GCA_041146555.1
Haemorhous_mexicanus	GCA_027477595.1_bHaeMex1.pri_genomic.fna	GCA_027477595.1
Harpia_harpyja	GCA_026419915.1_bHarHar1_primary_haplotype_genomic.fna	GCA_026419915.1
Hemiprocne_comata	GCA_020745705.1_bHemCom1.pri.cur_genomic.fna	GCA_020745705.1
Indicator_indicator	GCA_027791375.2_UM_Iind_1.1_genomic.fna	GCA_027791375.2
Laterallus_jamaicensis	GCA_022605575.1_bLatJam1.0.p_genomic.fna	GCA_022605575.1
Lathamus_discolor	GCA_037157625.1_bLatDis1.hap2_genomic.fna	GCA_037157625.1
Leptosomus_discolor	GCA_034619455.1_bLepDis1.hap1_genomic.fna	GCA_034619455.1
Luscinia_luscinia	GCA_034336685.1_ASM3433668v1_genomic.fna	GCA_034336685.1
Luscinia_megarhynchos	GCA_034336665.1_ASM3433666v1_genomic.fna	GCA_034336665.1
Lycocorax_pyrrhopterus	GCA_014706015.1_ASM1470601v1_genomic.fna	GCA_014706015.1
Manacus_candei	GCA_025592945.1_ASM2559294v1_genomic.fna	GCA_025592945.1
Melopsittacus_undulatus	GCF_012275295.1_bMelUnd1.mat.Z_genomic.fna	GCF_012275295.1
Melospiza_georgiana	GCA_028018845.1_bMelGeo1.pri_genomic.fna	GCA_028018845.1
Melospiza_melodia	GCA_022749695.1_bMelMel1.0.p_genomic.fna	GCA_022749695.1
Mergus_octosetaceus	GCA_036873955.1_bMerOct1.hap1_genomic.fna	GCA_036873955.1
Merops_nubicus	GCA_009819595.1_bMerNub1.pri_genomic.fna	GCA_009819595.1
Molothrus_aeneus	GCA_037042795.1_BPBGC_Maene_1.0_genomic.fna	GCA_037042795.1
Molothrus_ater	GCA_012460135.3_BPBGC_Mater_1.1_genomic.fna	GCA_012460135.3
Morus_bassanus	GCA_031468815.1_bMorBas2.hap2_genomic.fna	GCA_031468815.1
Motacilla_alba	GCA_015832195.1_Motacilla_alba_V1.0_pri_genomic.fna	GCA_015832195.1
Mycteria_americana	GCA_035582795.1_USCA_MyAme_1.0_genomic.fna	GCA_035582795.1
Myiopsitta_monachus	GCA_017639245.1_MMon_1.0_genomic.fna	GCA_017639245.1
Myiozetetes_cayanensis	GCF_022539395.1_myiCay2020_genomic.fna	GCF_022539395.1
Necrosyrtes_monachus	GCA_037953595.1_ASM3795359v1_genomic.fna	GCA_037953595.1
Neomorphus_geoffroyi	GCA_033558235.1_BPBGC_Ngeo_1.0_genomic.fna	GCA_033558235.1
Nipponia_nippon	GCA_035839065.1_ASM3583906v1_genomic.fna	GCA_035839065.1
Nyctibius_grandis	GCA_013368605.1_bNycGra1.pri_genomic.fna	GCA_013368605.1
Oenanthe_melanoleuca	GCA_029582105.1_OMel1.0_genomic.fna	GCA_029582105.1
Opisthocomus_hoazin	GCA_030867145.1_bOpiHoa1.hap1_genomic.fna	GCA_030867145.1
Otis_tarda	GCA_026413225.1_OTswu_genomic.fna	GCA_026413225.1
Passer_domesticus	GCA_036417665.1_bPasDom1.hap1_genomic.fna	GCA_036417665.1
Patagioenas_fasciata	GCA_037038585.1_bPatFas1.hap1_genomic.fna	GCA_037038585.1
Pelecanus_crispus	GCA_030463565.1_bPelCri1.pri_genomic.fna	GCA_030463565.1
Periparus_ater	GCA_032357785.1_ASM3235778v1_genomic.fna	GCA_032357785.1
Pezoporus_flaviventris	GCA_033815535.1_CSIRO_AGI_Pfla_v1_genomic.fna	GCA_033815535.1
Phaenicophaeus_curvirostris	GCA_032191515.2_BPBGC_Pcur_1.0_genomic.fna	GCA_032191515.2
Phaethornis_superciliosus	GCA_023637945.1_DD_ASM_B1_genomic.fna	GCA_023637945.1
Phalacrocorax_aristotelis	GCA_949628215.1_bGulAri2.1_genomic.fna	GCA_949628215.1
Phoenicopterus_ruber	GCA_009819775.1_bPhoRub2.pri_genomic.fna	GCA_009819775.1
Picoides_pubescens	GCA_014839835.1_bDryPub1.pri_genomic.fna	GCA_014839835.1
Picus_viridis	GCA_033816785.1_MNHN_PicVir_1.0_genomic.fna	GCA_033816785.1
Platalea_minor	GCA_037975005.1_CUHK_Pmin_v1_genomic.fna	GCA_037975005.1
Pluvialis_apricaria	GCA_017639485.1_bPluApr1.pri_genomic.fna	GCA_017639485.1
Podargus_strigoides	GCA_028020825.1_bPodStr1.pri_genomic.fna	GCA_028020825.1
Poecile_atricapillus	GCA_030490865.1_bPoeAtr1.hap1_genomic.fna	GCA_030490865.1
Poecile_montanus	GCA_038429875.1_ASM3842987v1_genomic.fna	GCA_038429875.1
Pogoniulus_pusillus	GCA_015220805.1_bPogPus1.pri_genomic.fna	GCA_015220805.1
Porphyrio_hochstetteri	GCA_020800305.1_bPorHoc1.mat.Z.cur_genomic.fna	GCA_020800305.1
Prinia_subflava	GCA_021018805.3_Cam_Psub_1.2_genomic.fna	GCA_021018805.3
Pterocles_gutturalis	GCA_009769525.1_bPteGut1.pri_genomic.fna	GCA_009769525.1
Pyrocephalus_nanus	GCA_038380795.1_CAS-CDF_Pyrnan_1.0_genomic.fna	GCA_038380795.1
Rallus_limicola	GCA_022605955.1_bRalLim1.0.p_genomic.fna	GCA_022605955.1
Rhea_pennata	GCA_028389875.1_bPtePen1.pri_genomic.fna	GCA_028389875.1
Rhynochetos_jubatus	GCA_027574665.1_bRhyJub1.pri_genomic.fna	GCA_027574665.1
Rissa_tridactyla	GCA_028500815.1_bRisTri1.patW.cur.20221130_genomic.fna	GCA_028500815.1
Sarcogyps_calvus	GCA_040869245.1_ASM4086924v1_genomic.fna	GCA_040869245.1
Sarcoramphus_papa	GCA_037962945.1_bSarPap1.hap1_genomic.fna	GCA_037962945.1
Selasphorus_sasin	GCA_043774175.1_bSelSas1.0.p_genomic.fna	GCA_043774175.1
Serinus_canaria	GCA_022539315.2_serCan2020_genomic.fna	GCA_022539315.2
Setophaga_petechia	GCA_024362935.1_bSetPet1.0.p_genomic.fna	GCA_024362935.1
Sitta_carolinensis	GCA_032173965.1_ASM3217396v1_genomic.fna	GCA_032173965.1
Spheniscus_humboldti	GCA_023170095.1_Spheniscus_humboldti_v01_genomic.fna	GCA_023170095.1
Sterna_hirundo	GCA_009819605.1_bSteHir1.pri_genomic.fna	GCA_009819605.1
Strigops_habroptila	GCA_004027225.2_bStrHab1.2.pri_genomic.fna	GCA_004027225.2
Strix_aluco	GCA_031877795.1_bStrAlu1.hap1_genomic.fna	GCA_031877795.1
Struthio_camelus	GCA_040807025.1_bStrCam1.hap1_genomic.fna	GCA_040807025.1
Sylvia_atricapilla	GCA_009819655.1_bSylAtr1.pri_genomic.fna	GCA_009819655.1
Sylvia_borin	GCA_014839755.1_bSylBor1.pri_genomic.fna	GCA_014839755.1
Synoicus_chinensis	GCA_039878825.1_bCotChi1.hap2_genomic.fna	GCA_039878825.1
Tapera_naevia	GCA_033556795.1_BPBGC_Tnae_1.0_genomic.fna	GCA_033556795.1
Tauraco_erythrolophus	GCA_009769465.1_bTauEry1.pri_genomic.fna	GCA_009769465.1
Theristicus_caerulescens	GCA_020745775.1_bTheCae1.pri.cur_genomic.fna	GCA_020745775.1
Trogon_surrucura	GCA_020746105.1_bTroSur1.pri.cur_genomic.fna	GCA_020746105.1
Tyto_alba	GCA_018691265.1_T.alba_DEE_v4.0_genomic.fna	GCA_018691265.1
Vidua_macroura	GCA_024509145.1_ASM2450914v1_genomic.fna	GCA_024509145.1
Zonotrichia_leucophrys	GCA_028769735.2_RI_Zleu_2.0_genomic.fna	GCA_028769735.2
