## Supplementary material for "Unique evolutionary radiation of odorant receptors in birds": DataS7_birdORcounts_and_data.csv

species	OBB	alpha	gamma	gammac	total
apteryx_mantelli	0.015240755	107	1046	2597	3750
anas_platyrhynchos	0.0053074	11	77	1109	1197
caloenas_nicobarica	NA	11	101	966	1078
patagioenas_fasciata	NA	0	43	1032	1075
aythya_baeri	NA	15	58	848	921
ammospiza_maritima	NA	3	14	817	834
setophaga_petechia	NA	3	21	782	806
rallus_limicola	NA	12	54	727	793
nipponia_nippon	NA	12	50	579	641
aythya_marila	NA	13	57	563	633
aythya_ferina	NA	13	47	504	564
grus_americana	NA	25	83	440	548
rissa_tridactyla	NA	13	82	444	539
columba_livia	0.003824669	8	60	469	537
leptosomus_discolor	NA	11	84	436	531
gallus_gallus	0.001239183	12	42	419	473
otis_tarda	NA	11	58	402	471
anomalospiza_imberbis	NA	4	11	456	471
synoicus_chinensis	NA	15	37	413	465
charadrius_nivosus	NA	11	78	369	458
harpia_harpyja	NA	24	116	292	432
columba_guinea	NA	11	46	374	431
pezoporus_flaviventris	NA	5	289	133	427
struthio_camelus	0.002463133	19	80	325	424
mergus_octosetaceus	NA	13	37	370	420
laterallus_jamaicensis	NA	11	37	351	399
passer_domesticus	0.000496556	3	11	369	383
manacus_candei	NA	4	31	328	363
opisthocomus_hoazin	NA	13	38	300	351
agelaius_tricolor	NA	3	12	331	346
melospiza_melodia	0.001467302	3	14	320	337
melospiza_georgiana	NA	3	15	300	318
mycteria_americana	NA	12	35	266	313
tapera_naevia	NA	4	33	276	313
rhea_pennata	NA	24	72	212	308
ammospiza_caudacuta	NA	3	13	290	306
porphyrio_hochstetteri	NA	7	54	243	304
chlamydotis_macqueenii	NA	11	38	251	300
selasphorus_sasin	NA	2	31	267	300
pyrocephalus_nanus	NA	6	24	268	298
gavia_stellata	NA	10	56	231	297
dromaius_novaehollandiae	0.009969363	21	80	196	297
acanthiza_pusilla	NA	7	13	274	294
acridotheres_tristis	NA	2	13	259	274
aythya_fuligula	NA	16	42	215	273
artemisiospiza_belli	NA	3	16	250	269
caprimulgus_europaeus	0.004348478	13	39	212	264
picoides_pubescens	0.002004952	1	22	231	254
theristicus_caerulescens	NA	12	60	181	253
zonotrichia_leucophrys	NA	2	10	238	250
buteo_regalis	NA	11	42	180	233
tyto_alba	0.001488937	12	41	173	226
cyanistes_caeruleus	NA	1	15	208	224
agelaius_phoeniceus	0.000983752	3	14	206	223
accipiter_gentilis	NA	14	127	77	218
chrysolophus_pictus	0.000656034	10	42	163	215
cygnus_olor	NA	13	41	141	195
phoenicopterus_ruber	NA	13	56	121	190
cygnus_atratus	NA	13	45	128	186
ammospiza_nelsoni	NA	3	15	166	184
delichon_dasypus	NA	3	14	167	184
rhynochetos_jubatus	NA	10	22	151	183
archilochus_colubris	0.002430376	2	44	136	182
nyctibius_grandis	NA	9	64	108	181
cuculus_canorus	NA	9	51	120	180
phaenicophaeus_curvirostris	NA	10	27	142	179
indicator_indicator	NA	0	9	166	175
melopsittacus_undulatus	0.00067085	4	134	33	171
oenanthe_melanoleuca	NA	0	15	150	165
haemorhous_mexicanus	0.000521893	3	16	144	163
platalea_minor	NA	10	50	102	162
sarcoramphus_papa	NA	13	84	60	157
fulvetta_ruficapilla	NA	4	16	134	154
molothrus_ater	NA	3	13	131	147
apus_apus	0.001803116	8	32	106	146
periparus_ater	NA	5	16	125	146
lycocorax_pyrrhopterus	NA	7	15	121	143
poecile_montanus	NA	5	15	123	143
sterna_hirundo	0.002819183	12	68	62	142
strix_aluco	NA	11	47	81	139
lathamus_discolor	NA	4	102	29	135
falco_peregrinus	NA	10	21	103	134
motacilla_alba	NA	3	15	114	132
vidua_macroura	NA	5	19	107	131
aphelocoma_coerulescens	NA	6	17	107	130
molothrus_aeneus	NA	3	14	112	129
gymnogyps_californianus	NA	12	67	47	126
balearica_regulorum	NA	12	47	67	126
morus_bassanus	NA	6	16	102	124
ciconia_boyciana	NA	11	34	76	121
myiozetetes_cayanensis	NA	5	18	98	121
prinia_subflava	NA	4	20	97	121
poecile_atricapillus	NA	4	16	99	119
alectoris_magna	NA	8	61	47	116
aegotheles_albertisi	NA	18	48	48	114
pluvialis_apricaria	NA	14	49	51	114
chroicocephalus_ridibundus	NA	12	61	39	112
sarcogyps_calvus	NA	12	53	46	111
calypte_anna	NA	0	26	84	110
strigops_habroptila	0.001090991	6	59	36	101
falco_biarmicus	NA	10	22	68	100
aquila_chrysaetos	NA	15	35	49	99
grus_nigricollis	NA	16	52	31	99
ara_ararauna	NA	5	43	51	99
chiroxiphia_lanceolata	NA	4	14	79	97
trogon_surrucura	NA	8	47	42	97
acanthornis_magna	NA	6	11	79	96
acrocephalus_scirpaceus	NA	2	10	80	92
spheniscus_humboldti	NA	5	35	52	92
necrosyrtes_monachus	NA	13	39	37	89
tauraco_erythrolophus	NA	16	40	32	88
pogoniulus_pusillus	NA	2	24	57	83
sylvia_borin	NA	6	14	61	81
gyps_africanus	NA	12	43	25	80
diglossa_brunneiventris	NA	3	12	65	80
gypaetus_barbatus	NA	14	35	28	77
amazona_ochrocephala	NA	5	51	19	75
ciconia_maguari	NA	7	40	27	74
pelecanus_crispus	NA	7	26	40	73
merops_nubicus	NA	7	26	39	72
luscinia_megarhynchos	NA	2	11	59	72
serinus_canaria	NA	3	13	56	72
falco_cherrug	NA	10	22	36	68
sylvia_atricapilla	NA	9	17	39	65
falco_naumanni	NA	10	22	32	64
corvus_hawaiiensis	NA	7	26	27	60
hemiprocne_comata	NA	9	22	28	59
pterocles_gutturalis	NA	5	36	17	58
camarhynchus_parvulus	NA	5	11	39	55
podargus_strigoides	NA	7	27	19	53
falco_rusticolus	NA	9	21	16	46
bucorvus_abyssinicus	NA	6	27	11	44
ara_rubrogenys	NA	5	34	5	44
myiopsitta_monachus	0.001159269	4	40	0	44
cariama_cristata	NA	11	29	3	43
ara_glaucogularis	NA	3	33	5	41
corvus_moneduloides	0.000196014	7	16	17	40
phaethornis_superciliosus	0.000792602	1	15	20	36
phalacrocorax_aristotelis	NA	5	23	6	34
alectoris_rufa	NA	8	21	4	33
luscinia_luscinia	NA	2	13	18	33
neomorphus_geoffroyi	NA	7	20	4	31
colius_striatus	NA	3	14	13	30
acanthisitta_chloris	NA	4	11	4	19
sitta_carolinensis	9e-05	3	8	8	19
picus_viridis	NA	0	11	6	17
corvus_monedula	NA	0	9	1	10
corvus_corone	0.000211018	2	5	0	7
